# Genetic dissection of cyclic di-GMP signaling in *Pseudomonas aeruginosa via* diguanylate cyclase disruption

**DOI:** 10.1101/2025.01.26.634905

**Authors:** Román A. Martino, Daniel C. Volke, Albano H. Tenaglia, Paula M. Tribelli, Pablo I. Nikel, Andrea M. Smania

**Author notes:** Correspondence to:* **Andrea M. Smania;** Centro de Investigaciones en Química Biológica de Córdoba (CIQUIBIC-CONICET), Universidad Nacional de Córdoba, X5000HUA Córdoba, Argentina; *E-mail:*, **Pablo I. Nikel,** The Novo Nordisk Foundation Center for Biosustainability, Technical University of Denmark, 2800 Kongens Lyngby, Denmark; *E-mail:. These authors contributed equally to this work (Román A. Martino, Daniel C. Volke).

## Abstract

The second messenger *bis*-(3′→5′)-cyclic dimeric guanosine monophosphate (c-di-GMP) governs adaptive responses in the opportunistic pathogen *Pseudomonas aeruginosa*, including biofilm formation and the transition from acute to chronic infections. Understanding the intricate c-di-GMP signaling network remains challenging due to the overlapping activities of numerous diguanylate cyclases (DGCs). In this study, we employed a CRISPR-based multiplex genome-editing tool to disrupt all 32 GGDEF domain-containing proteins (GCPs) implicated in c-di-GMP signaling in *P*. *aeruginosa* UCBPP-PA14. Phenotypic and physiological analyses revealed that the resulting mutant was unable to form biofilms and had attenuated virulence. Residual c-di-GMP levels were still detected despite the extensive GCP disruption, underscoring the robustness of this regulatory network. Taken together, these findings provide insights into the complex c-di-GMP metabolism and showcase the importance of functional overlapping in bacterial signaling. Moreover, our design overcomes the native redundancy in c-di-GMP synthesis, providing a framework to dissect individual DGC functions and paving the way for targeted strategies to address bacterial adaptation and pathogenesis.
