## Supplementary material for "Genetic dissection of cyclic di-GMP signaling in *Pseudomonas aeruginosa via* diguanylate cyclase disruption": Data S1

### Sheet: STRING enrichment analysis
STRING enrichment analysis of differentially-expressed genes in strain PA14Δ32
#category	term ID	term description	observed gene count	background gene count	strength	false discovery rate	matching proteins in your network (IDs)	matching proteins in your network (labels)
GO Process	GO:0046903	Secretion	28	136	0.73	1.36e-08	208964.PA0091,208964.PA0852,208964.PA1246,208964.PA1247,208964.PA1248,208964.PA1656,208964.PA1657,208964.PA1658,208964.PA1659,208964.PA1660,208964.PA1661,208964.PA1665,208964.PA1690,208964.PA1693,208964.PA1694,208964.PA1695,208964.PA1696,208964.PA1697,208964.PA1698,208964.PA1699,208964.PA1701,208964.PA1706,208964.PA1707,208964.PA1710,208964.PA1711,208964.PA1715,208964.PA1719,208964.PA1720	vgrG1,cbpD,aprD,aprE,aprF,PA1656,PA1657,PA1658,PA1659,PA1660,PA1661,PA1665,pscU,pscR,pscQ,pscP,pscO,PA1697,popN,PA1699,PA1701,pcrV,pcrH,exsC,exsE,pscB,pscF,pscG
GO Process	GO:0140352	Export from cell	28	137	0.72	1.36e-08	208964.PA0091,208964.PA0852,208964.PA1246,208964.PA1247,208964.PA1656,208964.PA1657,208964.PA1658,208964.PA1659,208964.PA1660,208964.PA1661,208964.PA1665,208964.PA1690,208964.PA1693,208964.PA1694,208964.PA1695,208964.PA1696,208964.PA1697,208964.PA1698,208964.PA1699,208964.PA1701,208964.PA1706,208964.PA1707,208964.PA1710,208964.PA1711,208964.PA1715,208964.PA1719,208964.PA1720,208964.PA2306	vgrG1,cbpD,aprD,aprE,PA1656,PA1657,PA1658,PA1659,PA1660,PA1661,PA1665,pscU,pscR,pscQ,pscP,pscO,PA1697,popN,PA1699,PA1701,pcrV,pcrH,exsC,exsE,pscB,pscF,pscG,ambA
GO Process	GO:0009306	Protein secretion	27	133	0.72	1.48e-08	208964.PA0091,208964.PA0852,208964.PA1246,208964.PA1247,208964.PA1656,208964.PA1657,208964.PA1658,208964.PA1659,208964.PA1660,208964.PA1661,208964.PA1665,208964.PA1690,208964.PA1693,208964.PA1694,208964.PA1695,208964.PA1696,208964.PA1697,208964.PA1698,208964.PA1699,208964.PA1701,208964.PA1706,208964.PA1707,208964.PA1710,208964.PA1711,208964.PA1715,208964.PA1719,208964.PA1720	vgrG1,cbpD,aprD,aprE,PA1656,PA1657,PA1658,PA1659,PA1660,PA1661,PA1665,pscU,pscR,pscQ,pscP,pscO,PA1697,popN,PA1699,PA1701,pcrV,pcrH,exsC,exsE,pscB,pscF,pscG
GO Process	GO:0030254	Protein secretion by the type III secretion system	14	32	1.05	1.76e-07	208964.PA1694,208964.PA1695,208964.PA1696,208964.PA1697,208964.PA1698,208964.PA1699,208964.PA1701,208964.PA1706,208964.PA1707,208964.PA1710,208964.PA1711,208964.PA1715,208964.PA1719,208964.PA1720	pscQ,pscP,pscO,PA1697,popN,PA1699,PA1701,pcrV,pcrH,exsC,exsE,pscB,pscF,pscG
GO Process	GO:0071806	Protein transmembrane transport	24	123	0.7	1.76e-07	208964.PA0091,208964.PA0852,208964.PA1246,208964.PA1656,208964.PA1657,208964.PA1658,208964.PA1659,208964.PA1660,208964.PA1661,208964.PA1665,208964.PA1694,208964.PA1695,208964.PA1696,208964.PA1697,208964.PA1698,208964.PA1699,208964.PA1701,208964.PA1706,208964.PA1707,208964.PA1710,208964.PA1711,208964.PA1715,208964.PA1719,208964.PA1720	vgrG1,cbpD,aprD,PA1656,PA1657,PA1658,PA1659,PA1660,PA1661,PA1665,pscQ,pscP,pscO,PA1697,popN,PA1699,PA1701,pcrV,pcrH,exsC,exsE,pscB,pscF,pscG
GO Process	GO:0008104	Protein localization	28	180	0.61	4.82e-07	208964.PA0072,208964.PA0091,208964.PA0852,208964.PA1246,208964.PA1247,208964.PA1656,208964.PA1657,208964.PA1658,208964.PA1659,208964.PA1660,208964.PA1661,208964.PA1665,208964.PA1690,208964.PA1693,208964.PA1694,208964.PA1695,208964.PA1696,208964.PA1697,208964.PA1698,208964.PA1699,208964.PA1701,208964.PA1706,208964.PA1707,208964.PA1710,208964.PA1711,208964.PA1715,208964.PA1719,208964.PA1720	PA0072,vgrG1,cbpD,aprD,aprE,PA1656,PA1657,PA1658,PA1659,PA1660,PA1661,PA1665,pscU,pscR,pscQ,pscP,pscO,PA1697,popN,PA1699,PA1701,pcrV,pcrH,exsC,exsE,pscB,pscF,pscG
GO Process	GO:0033036	Macromolecule localization	29	212	0.55	2.16e-06	208964.PA0072,208964.PA0091,208964.PA0852,208964.PA1246,208964.PA1247,208964.PA1656,208964.PA1657,208964.PA1658,208964.PA1659,208964.PA1660,208964.PA1661,208964.PA1665,208964.PA1690,208964.PA1693,208964.PA1694,208964.PA1695,208964.PA1696,208964.PA1697,208964.PA1698,208964.PA1699,208964.PA1701,208964.PA1706,208964.PA1707,208964.PA1710,208964.PA1711,208964.PA1715,208964.PA1719,208964.PA1720,208964.…	PA0072,vgrG1,cbpD,aprD,aprE,PA1656,PA1657,PA1658,PA1659,PA1660,PA1661,PA1665,pscU,pscR,pscQ,pscP,pscO,PA1697,popN,PA1699,PA1701,pcrV,pcrH,exsC,exsE,pscB,pscF,pscG,PA4223
GO Process	GO:0044550	Secondary metabolite biosynthetic process	12	41	0.88	5.53e-05	208964.PA0996,208964.PA0997,208964.PA0998,208964.PA0999,208964.PA1000,208964.PA2302,208964.PA2587,208964.PA3327,208964.PA4225,208964.PA4229,208964.PA4230,208964.PA4231	pqsA,pqsB,pqsC,pqsD,pqsE,ambE,pqsH,PA3327,pchF,pchC,pchB,pchA
GO Process	GO:0051179	Localization	64	880	0.28	5.53e-05	208964.PA0072,208964.PA0073,208964.PA0091,208964.PA0521,208964.PA0852,208964.PA1131,208964.PA1246,208964.PA1247,208964.PA1248,208964.PA1317,208964.PA1318,208964.PA1319,208964.PA1320,208964.PA1651,208964.PA1656,208964.PA1657,208964.PA1658,208964.PA1659,208964.PA1660,208964.PA1661,208964.PA1665,208964.PA1690,208964.PA1693,208964.PA1694,208964.PA1695,208964.PA1696,208964.PA1697,208964.PA1698,208964.…	PA0072,PA0073,vgrG1,PA0521,cbpD,PA1131,aprD,aprE,aprF,cyoA,cyoB,cyoC,cyoD,PA1651,PA1656,PA1657,PA1658,PA1659,PA1660,PA1661,PA1665,pscU,pscR,pscQ,pscP,pscO,PA1697,popN,PA1699,PA1701,pcrV,pcrH,exsC,exsE,pscB,pscF,pscG,PA1922,PA2262,ambA,PA2407,czcC,PA2592,PA2761,PA2929,oprB,PA3187,PA3188,PA3189,PA3190,PA3268,PA3677,aqpZ,PA4133,mexH,mexI,opmD,PA4218,fptA,PA4222,PA4223,PA4616,PA4903,PA5219
GO Process	GO:0071702	Organic substance transport	41	446	0.38	5.53e-05	208964.PA0091,208964.PA0852,208964.PA1246,208964.PA1247,208964.PA1651,208964.PA1656,208964.PA1657,208964.PA1658,208964.PA1659,208964.PA1660,208964.PA1661,208964.PA1665,208964.PA1690,208964.PA1693,208964.PA1694,208964.PA1695,208964.PA1696,208964.PA1697,208964.PA1698,208964.PA1699,208964.PA1701,208964.PA1706,208964.PA1707,208964.PA1710,208964.PA1711,208964.PA1715,208964.PA1719,208964.PA1720,208964.…	vgrG1,cbpD,aprD,aprE,PA1651,PA1656,PA1657,PA1658,PA1659,PA1660,PA1661,PA1665,pscU,pscR,pscQ,pscP,pscO,PA1697,popN,PA1699,PA1701,pcrV,pcrH,exsC,exsE,pscB,pscF,pscG,ambA,PA2592,PA2761,PA2929,oprB,PA3187,PA3188,PA3189,PA3190,PA4218,PA4223,PA4616,PA4903
GO Process	GO:0055085	Transmembrane transport	58	765	0.29	5.75e-05	208964.PA0073,208964.PA0091,208964.PA0521,208964.PA0852,208964.PA1131,208964.PA1246,208964.PA1247,208964.PA1248,208964.PA1317,208964.PA1318,208964.PA1319,208964.PA1320,208964.PA1651,208964.PA1656,208964.PA1657,208964.PA1658,208964.PA1659,208964.PA1660,208964.PA1661,208964.PA1665,208964.PA1694,208964.PA1695,208964.PA1696,208964.PA1697,208964.PA1698,208964.PA1699,208964.PA1701,208964.PA1706,208964.…	PA0073,vgrG1,PA0521,cbpD,PA1131,aprD,aprE,aprF,cyoA,cyoB,cyoC,cyoD,PA1651,PA1656,PA1657,PA1658,PA1659,PA1660,PA1661,PA1665,pscQ,pscP,pscO,PA1697,popN,PA1699,PA1701,pcrV,pcrH,exsC,exsE,pscB,pscF,pscG,PA1922,PA2262,ambA,czcC,PA2761,PA2929,oprB,PA3187,PA3188,PA3189,PA3268,PA3677,aqpZ,PA4133,mexH,mexI,opmD,PA4218,fptA,PA4222,PA4223,PA4616,PA4903,PA5219
GO Process	GO:0016999	Antibiotic metabolic process	10	27	0.98	7.25e-05	208964.PA1000,208964.PA1001,208964.PA1002,208964.PA1899,208964.PA3327,208964.PA3478,208964.PA4210,208964.PA4211,208964.PA4226,208964.PA4228	pqsE,phnA,phnB,phzA2,PA3327,rhlB,phzA1,phzB1,pchE,pchD
GO Process	GO:0006810	Transport	63	873	0.27	7.27e-05	208964.PA0073,208964.PA0091,208964.PA0521,208964.PA0852,208964.PA1131,208964.PA1246,208964.PA1247,208964.PA1248,208964.PA1317,208964.PA1318,208964.PA1319,208964.PA1320,208964.PA1651,208964.PA1656,208964.PA1657,208964.PA1658,208964.PA1659,208964.PA1660,208964.PA1661,208964.PA1665,208964.PA1690,208964.PA1693,208964.PA1694,208964.PA1695,208964.PA1696,208964.PA1697,208964.PA1698,208964.PA1699,208964.…	PA0073,vgrG1,PA0521,cbpD,PA1131,aprD,aprE,aprF,cyoA,cyoB,cyoC,cyoD,PA1651,PA1656,PA1657,PA1658,PA1659,PA1660,PA1661,PA1665,pscU,pscR,pscQ,pscP,pscO,PA1697,popN,PA1699,PA1701,pcrV,pcrH,exsC,exsE,pscB,pscF,pscG,PA1922,PA2262,ambA,PA2407,czcC,PA2592,PA2761,PA2929,oprB,PA3187,PA3188,PA3189,PA3190,PA3268,PA3677,aqpZ,PA4133,mexH,mexI,opmD,PA4218,fptA,PA4222,PA4223,PA4616,PA4903,PA5219
GO Process	GO:0017000	Antibiotic biosynthetic process	9	23	1.01	0.00015	208964.PA1001,208964.PA1002,208964.PA1899,208964.PA3327,208964.PA3478,208964.PA4210,208964.PA4211,208964.PA4226,208964.PA4228	phnA,phnB,phzA2,PA3327,rhlB,phzA1,phzB1,pchE,pchD
GO Process	GO:0071705	Nitrogen compound transport	32	360	0.36	0.0016	208964.PA0091,208964.PA0852,208964.PA1246,208964.PA1247,208964.PA1656,208964.PA1657,208964.PA1658,208964.PA1659,208964.PA1660,208964.PA1661,208964.PA1665,208964.PA1690,208964.PA1693,208964.PA1694,208964.PA1695,208964.PA1696,208964.PA1697,208964.PA1698,208964.PA1699,208964.PA1701,208964.PA1706,208964.PA1707,208964.PA1710,208964.PA1711,208964.PA1715,208964.PA1719,208964.PA1720,208964.PA2306,208964.…	vgrG1,cbpD,aprD,aprE,PA1656,PA1657,PA1658,PA1659,PA1660,PA1661,PA1665,pscU,pscR,pscQ,pscP,pscO,PA1697,popN,PA1699,PA1701,pcrV,pcrH,exsC,exsE,pscB,pscF,pscG,ambA,PA2592,PA2761,PA2929,PA4218
GO Process	GO:0051224	Negative regulation of protein transport	6	13	1.08	0.0042	208964.PA0075,208964.PA1175,208964.PA1698,208964.PA1699,208964.PA1705,208964.PA1711	pppA,napD,popN,PA1699,pcrG,exsE
GO Process	GO:0051223	Regulation of protein transport	7	21	0.94	0.0045	208964.PA0074,208964.PA0075,208964.PA1175,208964.PA1698,208964.PA1699,208964.PA1705,208964.PA1711	ppkA,pppA,napD,popN,PA1699,pcrG,exsE
GO Process	GO:0033103	Protein secretion by the type VI secretion system	8	31	0.83	0.0053	208964.PA0091,208964.PA1656,208964.PA1657,208964.PA1658,208964.PA1659,208964.PA1660,208964.PA1661,208964.PA1665	vgrG1,PA1656,PA1657,PA1658,PA1659,PA1660,PA1661,PA1665
GO Process	GO:0050708	Regulation of protein secretion	6	17	0.96	0.0103	208964.PA0074,208964.PA0075,208964.PA1698,208964.PA1699,208964.PA1705,208964.PA1711	ppkA,pppA,popN,PA1699,pcrG,exsE
GO Process	GO:0002047	Phenazine biosynthetic process	5	11	1.07	0.0137	208964.PA1001,208964.PA1002,208964.PA1899,208964.PA4210,208964.PA4211	phnA,phnB,phzA2,phzA1,phzB1
GO Process	GO:0050709	Negative regulation of protein secretion	5	12	1.03	0.0184	208964.PA0075,208964.PA1698,208964.PA1699,208964.PA1705,208964.PA1711	pppA,popN,PA1699,pcrG,exsE
GO Process	GO:0046189	Phenol-containing compound biosynthetic process	4	8	1.11	0.0414	208964.PA3327,208964.PA4229,208964.PA4230,208964.PA4231	PA3327,pchC,pchB,pchA
GO Component	GO:0005576	Extracellular region	11	54	0.72	0.0043	208964.PA0044,208964.PA0085,208964.PA0091,208964.PA0263,208964.PA0852,208964.PA1249,208964.PA1706,208964.PA1711,208964.PA1719,208964.PA2592,208964.PA2774	exoT,hcp1,vgrG1,hcpC,cbpD,aprA,pcrV,exsE,pscF,PA2592,tse4
STRING clusters	CL:7003	Mixed, incl. Phenazine biosynthesis, and Phosphopantetheine attachment site	38	64	1.19	4.35e-26	208964.PA0122,208964.PA0852,208964.PA0996,208964.PA0997,208964.PA0998,208964.PA0999,208964.PA1000,208964.PA1001,208964.PA1130,208964.PA1131,208964.PA1431,208964.PA1869,208964.PA1899,208964.PA2302,208964.PA2303,208964.PA2304,208964.PA2305,208964.PA2306,208964.PA2587,208964.PA2593,208964.PA3327,208964.PA3328,208964.PA3329,208964.PA3330,208964.PA3331,208964.PA3332,208964.PA3334,208964.PA3335,208964.…	PA0122,cbpD,pqsA,pqsB,pqsC,pqsD,pqsE,phnA,rhlC,PA1131,rsaL,acpP2,phzA2,ambE,ambD,ambC,ambB,ambA,pqsH,qteE,PA3327,PA3328,PA3329,PA3330,PA3331,PA3332,PA3334,PA3335,lecB,rhlI,rhlR,rhlB,rhlA,phzA1,phzB1,phzD1,phzS,PA5220
STRING clusters	CL:7000	Mixed, incl. Phenazine biosynthesis, and Quorum sensing	39	87	1.07	8.48e-24	208964.PA0122,208964.PA0852,208964.PA0996,208964.PA0997,208964.PA0998,208964.PA0999,208964.PA1000,208964.PA1001,208964.PA1130,208964.PA1131,208964.PA1431,208964.PA1869,208964.PA1899,208964.PA2069,208964.PA2302,208964.PA2303,208964.PA2304,208964.PA2305,208964.PA2306,208964.PA2587,208964.PA2593,208964.PA3327,208964.PA3328,208964.PA3329,208964.PA3330,208964.PA3331,208964.PA3332,208964.PA3334,208964.…	PA0122,cbpD,pqsA,pqsB,pqsC,pqsD,pqsE,phnA,rhlC,PA1131,rsaL,acpP2,phzA2,PA2069,ambE,ambD,ambC,ambB,ambA,pqsH,qteE,PA3327,PA3328,PA3329,PA3330,PA3331,PA3332,PA3334,PA3335,lecB,rhlI,rhlR,rhlB,rhlA,phzA1,phzB1,phzD1,phzS,PA5220
STRING clusters	CL:6999	Mixed, incl. Quorum sensing, and Phosphopantetheine attachment site	40	100	1.02	4.25e-23	208964.PA0122,208964.PA0852,208964.PA0996,208964.PA0997,208964.PA0998,208964.PA0999,208964.PA1000,208964.PA1001,208964.PA1130,208964.PA1131,208964.PA1221,208964.PA1431,208964.PA1869,208964.PA1899,208964.PA2069,208964.PA2302,208964.PA2303,208964.PA2304,208964.PA2305,208964.PA2306,208964.PA2587,208964.PA2593,208964.PA3327,208964.PA3328,208964.PA3329,208964.PA3330,208964.PA3331,208964.PA3332,208964.…	PA0122,cbpD,pqsA,pqsB,pqsC,pqsD,pqsE,phnA,rhlC,PA1131,PA1221,rsaL,acpP2,phzA2,PA2069,ambE,ambD,ambC,ambB,ambA,pqsH,qteE,PA3327,PA3328,PA3329,PA3330,PA3331,PA3332,PA3334,PA3335,lecB,rhlI,rhlR,rhlB,rhlA,phzA1,phzB1,phzD1,phzS,PA5220
STRING clusters	CL:7004	Mixed, incl. Phenazine biosynthesis, and Quorum sensing	24	43	1.16	8.52e-16	208964.PA0122,208964.PA0852,208964.PA0996,208964.PA0997,208964.PA0998,208964.PA0999,208964.PA1000,208964.PA1001,208964.PA1130,208964.PA1131,208964.PA1431,208964.PA1899,208964.PA2587,208964.PA2593,208964.PA3361,208964.PA3476,208964.PA3477,208964.PA3478,208964.PA3479,208964.PA4210,208964.PA4211,208964.PA4213,208964.PA4217,208964.PA5220	PA0122,cbpD,pqsA,pqsB,pqsC,pqsD,pqsE,phnA,rhlC,PA1131,rsaL,phzA2,pqsH,qteE,lecB,rhlI,rhlR,rhlB,rhlA,phzA1,phzB1,phzD1,phzS,PA5220
STRING clusters	CL:10323	Protein secretion by the type VI secretion system, and Biofilm formation - Pseudomonas aeruginosa	26	66	1.01	2.17e-14	208964.PA0070,208964.PA0072,208964.PA0073,208964.PA0074,208964.PA0075,208964.PA0077,208964.PA0078,208964.PA0079,208964.PA0080,208964.PA0083,208964.PA0084,208964.PA0085,208964.PA0086,208964.PA0087,208964.PA0088,208964.PA0089,208964.PA0090,208964.PA0091,208964.PA0263,208964.PA1656,208964.PA1657,208964.PA1658,208964.PA1659,208964.PA1660,208964.PA1661,208964.PA1665	PA0070,PA0072,PA0073,ppkA,pppA,icmF1,PA0078,PA0079,PA0080,PA0083,PA0084,hcp1,PA0086,PA0087,PA0088,PA0089,clpV1,vgrG1,hcpC,PA1656,PA1657,PA1658,PA1659,PA1660,PA1661,PA1665
STRING clusters	CL:10322	Mixed, incl. Protein secretion by the type VI secretion system, and Biofilm formation - Pseudomonas aeruginosa	27	79	0.95	8.4e-14	208964.PA0070,208964.PA0072,208964.PA0073,208964.PA0074,208964.PA0075,208964.PA0077,208964.PA0078,208964.PA0079,208964.PA0080,208964.PA0083,208964.PA0084,208964.PA0085,208964.PA0086,208964.PA0087,208964.PA0088,208964.PA0089,208964.PA0090,208964.PA0091,208964.PA0263,208964.PA1656,208964.PA1657,208964.PA1658,208964.PA1659,208964.PA1660,208964.PA1661,208964.PA1665,208964.PA2774	PA0070,PA0072,PA0073,ppkA,pppA,icmF1,PA0078,PA0079,PA0080,PA0083,PA0084,hcp1,PA0086,PA0087,PA0088,PA0089,clpV1,vgrG1,hcpC,PA1656,PA1657,PA1658,PA1659,PA1660,PA1661,PA1665,tse4
STRING clusters	CL:5081	Protein secretion by the type III secretion system, and Negative regulation of secretion	21	40	1.13	1.93e-13	208964.PA0044,208964.PA1690,208964.PA1693,208964.PA1694,208964.PA1695,208964.PA1696,208964.PA1697,208964.PA1698,208964.PA1699,208964.PA1701,208964.PA1705,208964.PA1706,208964.PA1707,208964.PA1708,208964.PA1709,208964.PA1710,208964.PA1711,208964.PA1712,208964.PA1715,208964.PA1719,208964.PA1720	exoT,pscU,pscR,pscQ,pscP,pscO,PA1697,popN,PA1699,PA1701,pcrG,pcrV,pcrH,popB,popD,exsC,exsE,exsB,pscB,pscF,pscG
STRING clusters	CL:7005	Mixed, incl. Quorum sensing, and Phenazine biosynthesis	18	28	1.22	1.49e-12	208964.PA0122,208964.PA0852,208964.PA0996,208964.PA0997,208964.PA0998,208964.PA0999,208964.PA1000,208964.PA1001,208964.PA1130,208964.PA1131,208964.PA1431,208964.PA2587,208964.PA2593,208964.PA3361,208964.PA3476,208964.PA3477,208964.PA3478,208964.PA3479	PA0122,cbpD,pqsA,pqsB,pqsC,pqsD,pqsE,phnA,rhlC,PA1131,rsaL,pqsH,qteE,lecB,rhlI,rhlR,rhlB,rhlA
STRING clusters	CL:10317	Mixed, incl. Protein secretion by the type VI secretion system, and Biofilm formation - Pseudomonas aeruginosa	34	163	0.73	1.91e-12	208964.PA0070,208964.PA0072,208964.PA0073,208964.PA0074,208964.PA0075,208964.PA0077,208964.PA0078,208964.PA0079,208964.PA0080,208964.PA0083,208964.PA0084,208964.PA0085,208964.PA0086,208964.PA0087,208964.PA0088,208964.PA0089,208964.PA0090,208964.PA0091,208964.PA0144,208964.PA0263,208964.PA1656,208964.PA1657,208964.PA1658,208964.PA1659,208964.PA1660,208964.PA1661,208964.PA1665,208964.PA2774,208964.…	PA0070,PA0072,PA0073,ppkA,pppA,icmF1,PA0078,PA0079,PA0080,PA0083,PA0084,hcp1,PA0086,PA0087,PA0088,PA0089,clpV1,vgrG1,PA0144,hcpC,PA1656,PA1657,PA1658,PA1659,PA1660,PA1661,PA1665,tse4,PA3904,PA3905,PA3906,PA3907,PA3908,PA4677
STRING clusters	CL:10397	Mixed, incl. Biofilm formation - Pseudomonas aeruginosa, and Type VI secretion system, RhsGE-associated Vgr protein	18	29	1.21	1.91e-12	208964.PA0070,208964.PA0072,208964.PA0073,208964.PA0074,208964.PA0075,208964.PA0077,208964.PA0078,208964.PA0079,208964.PA0080,208964.PA0083,208964.PA0084,208964.PA0085,208964.PA0086,208964.PA0087,208964.PA0088,208964.PA0089,208964.PA0090,208964.PA0091	PA0070,PA0072,PA0073,ppkA,pppA,icmF1,PA0078,PA0079,PA0080,PA0083,PA0084,hcp1,PA0086,PA0087,PA0088,PA0089,clpV1,vgrG1
STRING clusters	CL:10399	Biofilm formation - Pseudomonas aeruginosa, and Tetratricopeptide repeat	15	18	1.33	1.11e-11	208964.PA0074,208964.PA0075,208964.PA0077,208964.PA0078,208964.PA0079,208964.PA0080,208964.PA0083,208964.PA0084,208964.PA0085,208964.PA0086,208964.PA0087,208964.PA0088,208964.PA0089,208964.PA0090,208964.PA0091	ppkA,pppA,icmF1,PA0078,PA0079,PA0080,PA0083,PA0084,hcp1,PA0086,PA0087,PA0088,PA0089,clpV1,vgrG1
STRING clusters	CL:10314	Mixed, incl. Protein secretion by the type VI secretion system, and Biofilm formation - Pseudomonas aeruginosa	35	196	0.67	3.23e-11	208964.PA0070,208964.PA0072,208964.PA0073,208964.PA0074,208964.PA0075,208964.PA0077,208964.PA0078,208964.PA0079,208964.PA0080,208964.PA0083,208964.PA0084,208964.PA0085,208964.PA0086,208964.PA0087,208964.PA0088,208964.PA0089,208964.PA0090,208964.PA0091,208964.PA0144,208964.PA0263,208964.PA1656,208964.PA1657,208964.PA1658,208964.PA1659,208964.PA1660,208964.PA1661,208964.PA1665,208964.PA2423,208964.…	PA0070,PA0072,PA0073,ppkA,pppA,icmF1,PA0078,PA0079,PA0080,PA0083,PA0084,hcp1,PA0086,PA0087,PA0088,PA0089,clpV1,vgrG1,PA0144,hcpC,PA1656,PA1657,PA1658,PA1659,PA1660,PA1661,PA1665,PA2423,tse4,PA3904,PA3905,PA3906,PA3907,PA3908,PA4677
STRING clusters	CL:7091	Mixed, incl. Condensation domain, and Taurine catabolism dioxygenase TauD, TfdA family	13	15	1.35	3.04e-10	208964.PA2302,208964.PA2303,208964.PA2304,208964.PA2305,208964.PA2306,208964.PA3327,208964.PA3328,208964.PA3329,208964.PA3330,208964.PA3331,208964.PA3332,208964.PA3334,208964.PA3335	ambE,ambD,ambC,ambB,ambA,PA3327,PA3328,PA3329,PA3330,PA3331,PA3332,PA3334,PA3335
STRING clusters	CL:7089	Mixed, incl. Phosphopantetheine attachment site, and Taurine catabolism dioxygenase TauD, TfdA family	14	21	1.24	5.11e-10	208964.PA1869,208964.PA2302,208964.PA2303,208964.PA2304,208964.PA2305,208964.PA2306,208964.PA3327,208964.PA3328,208964.PA3329,208964.PA3330,208964.PA3331,208964.PA3332,208964.PA3334,208964.PA3335	acpP2,ambE,ambD,ambC,ambB,ambA,PA3327,PA3328,PA3329,PA3330,PA3331,PA3332,PA3334,PA3335
STRING clusters	CL:6793	Mixed, incl. Biosynthesis of siderophore group nonribosomal peptides, and Thioester transport	12	12	1.41	6.2e-10	208964.PA4218,208964.PA4219,208964.PA4221,208964.PA4222,208964.PA4223,208964.PA4224,208964.PA4225,208964.PA4226,208964.PA4228,208964.PA4229,208964.PA4230,208964.PA4231	PA4218,PA4219,fptA,PA4222,PA4223,pchG,pchF,pchE,pchD,pchC,pchB,pchA
STRING clusters	CL:7006	Mixed, incl. Quorum sensing, and Phenazine biosynthesis	13	23	1.17	1.18e-08	208964.PA0852,208964.PA0996,208964.PA0997,208964.PA0998,208964.PA0999,208964.PA1000,208964.PA1001,208964.PA1431,208964.PA2587,208964.PA2593,208964.PA3361,208964.PA3476,208964.PA3477	cbpD,pqsA,pqsB,pqsC,pqsD,pqsE,phnA,rsaL,pqsH,qteE,lecB,rhlI,rhlR
STRING clusters	CL:10402	Mixed, incl. Tetratricopeptide repeat, and TssC1, C-terminal	10	10	1.41	3e-08	208964.PA0078,208964.PA0083,208964.PA0084,208964.PA0085,208964.PA0086,208964.PA0087,208964.PA0088,208964.PA0089,208964.PA0090,208964.PA0091	PA0078,PA0083,PA0084,hcp1,PA0086,PA0087,PA0088,PA0089,clpV1,vgrG1
STRING clusters	CL:6609	Mixed, incl. Iron ion transport, and Secondary metabolite biosynthetic process	25	134	0.68	3e-08	208964.PA1245,208964.PA1246,208964.PA1247,208964.PA1248,208964.PA1249,208964.PA1250,208964.PA2384,208964.PA2405,208964.PA2407,208964.PA4141,208964.PA4142,208964.PA4218,208964.PA4219,208964.PA4220,208964.PA4221,208964.PA4222,208964.PA4223,208964.PA4224,208964.PA4225,208964.PA4226,208964.PA4228,208964.PA4229,208964.PA4230,208964.PA4231,208964.PA4515	PA1245,aprD,aprE,aprF,aprA,aprI,PA2384,PA2405,PA2407,PA4141,PA4142,PA4218,PA4219,fptB,fptA,PA4222,PA4223,pchG,pchF,pchE,pchD,pchC,pchB,pchA,piuC
STRING clusters	CL:6725	Mixed, incl. Siderophore metabolic process, and Biosynthesis of siderophore group nonribosomal peptides	16	56	0.87	2.43e-07	208964.PA2384,208964.PA2405,208964.PA2407,208964.PA4218,208964.PA4219,208964.PA4220,208964.PA4221,208964.PA4222,208964.PA4223,208964.PA4224,208964.PA4225,208964.PA4226,208964.PA4228,208964.PA4229,208964.PA4230,208964.PA4231	PA2384,PA2405,PA2407,PA4218,PA4219,fptB,fptA,PA4222,PA4223,pchG,pchF,pchE,pchD,pchC,pchB,pchA
STRING clusters	CL:5082	Protein secretion by the type III secretion system, and ADP ribosyltransferase	11	21	1.13	4.46e-07	208964.PA0044,208964.PA1706,208964.PA1707,208964.PA1708,208964.PA1709,208964.PA1710,208964.PA1711,208964.PA1712,208964.PA1715,208964.PA1719,208964.PA1720	exoT,pcrV,pcrH,popB,popD,exsC,exsE,exsB,pscB,pscF,pscG
STRING clusters	CL:6607	Mixed, incl. Transition metal ion transport, and Secondary metabolite biosynthetic process	26	178	0.58	1.09e-06	208964.PA1245,208964.PA1246,208964.PA1247,208964.PA1248,208964.PA1249,208964.PA1250,208964.PA1922,208964.PA2384,208964.PA2405,208964.PA2407,208964.PA4141,208964.PA4142,208964.PA4218,208964.PA4219,208964.PA4220,208964.PA4221,208964.PA4222,208964.PA4223,208964.PA4224,208964.PA4225,208964.PA4226,208964.PA4228,208964.PA4229,208964.PA4230,208964.PA4231,208964.PA4515	PA1245,aprD,aprE,aprF,aprA,aprI,PA1922,PA2384,PA2405,PA2407,PA4141,PA4142,PA4218,PA4219,fptB,fptA,PA4222,PA4223,pchG,pchF,pchE,pchD,pchC,pchB,pchA,piuC
STRING clusters	CL:6726	Mixed, incl. Siderophore metabolic process, and Biosynthesis of siderophore group nonribosomal peptides	13	46	0.86	6.85e-06	208964.PA4218,208964.PA4219,208964.PA4220,208964.PA4221,208964.PA4222,208964.PA4223,208964.PA4224,208964.PA4225,208964.PA4226,208964.PA4228,208964.PA4229,208964.PA4230,208964.PA4231	PA4218,PA4219,fptB,fptA,PA4222,PA4223,pchG,pchF,pchE,pchD,pchC,pchB,pchA
STRING clusters	CL:5124	Protein secretion by the type III secretion system, and FliP family	9	18	1.11	1.24e-05	208964.PA1690,208964.PA1693,208964.PA1694,208964.PA1696,208964.PA1697,208964.PA1698,208964.PA1699,208964.PA1701,208964.PA1705	pscU,pscR,pscQ,pscO,PA1697,popN,PA1699,PA1701,pcrG
STRING clusters	CL:5083	Mixed, incl. Chaperone binding, and ADP ribosyltransferase	8	13	1.2	1.72e-05	208964.PA0044,208964.PA1706,208964.PA1707,208964.PA1708,208964.PA1709,208964.PA1710,208964.PA1711,208964.PA1712	exoT,pcrV,pcrH,popB,popD,exsC,exsE,exsB
STRING clusters	CL:10623	Mixed, incl. Domain of unknown function DUF4123, and Protein of unknown function DUF2804	7	10	1.26	4.91e-05	208964.PA0144,208964.PA3904,208964.PA3905,208964.PA3906,208964.PA3907,208964.PA3908,208964.PA4677	PA0144,PA3904,PA3905,PA3906,PA3907,PA3908,PA4677
STRING clusters	CL:6796	Biosynthesis of siderophore group nonribosomal peptides	6	6	1.41	7.15e-05	208964.PA4225,208964.PA4226,208964.PA4228,208964.PA4229,208964.PA4230,208964.PA4231	pchF,pchE,pchD,pchC,pchB,pchA
STRING clusters	CL:7035	Phenazine biosynthesis	6	6	1.41	7.15e-05	208964.PA0996,208964.PA0997,208964.PA0998,208964.PA0999,208964.PA1000,208964.PA1001	pqsA,pqsB,pqsC,pqsD,pqsE,phnA
STRING clusters	CL:6841	Mixed, incl. ABC transporter transmembrane region, and Type I secretion membrane fusion protein, HlyD family	8	18	1.06	0.0001	208964.PA1245,208964.PA1246,208964.PA1247,208964.PA1248,208964.PA1249,208964.PA1250,208964.PA4141,208964.PA4142	PA1245,aprD,aprE,aprF,aprA,aprI,PA4141,PA4142
STRING clusters	CL:10328	Protein secretion by the type VI secretion system	7	13	1.14	0.00016	208964.PA1656,208964.PA1657,208964.PA1658,208964.PA1659,208964.PA1660,208964.PA1661,208964.PA1665	PA1656,PA1657,PA1658,PA1659,PA1660,PA1661,PA1665
STRING clusters	CL:6611	Mixed, incl. Secondary metabolite biosynthetic process, and Iron ion transport	17	113	0.59	0.00017	208964.PA2384,208964.PA2405,208964.PA2407,208964.PA4218,208964.PA4219,208964.PA4220,208964.PA4221,208964.PA4222,208964.PA4223,208964.PA4224,208964.PA4225,208964.PA4226,208964.PA4228,208964.PA4229,208964.PA4230,208964.PA4231,208964.PA4515	PA2384,PA2405,PA2407,PA4218,PA4219,fptB,fptA,PA4222,PA4223,pchG,pchF,pchE,pchD,pchC,pchB,pchA,piuC
STRING clusters	CL:10325	Protein secretion by the type VI secretion system	8	21	0.99	0.00023	208964.PA0263,208964.PA1656,208964.PA1657,208964.PA1658,208964.PA1659,208964.PA1660,208964.PA1661,208964.PA1665	hcpC,PA1656,PA1657,PA1658,PA1659,PA1660,PA1661,PA1665
STRING clusters	CL:10404	Mixed, incl. Tetratricopeptide repeat, and Type VI secretion, TssG	5	5	1.41	0.00047	208964.PA0078,208964.PA0086,208964.PA0087,208964.PA0088,208964.PA0089	PA0078,PA0086,PA0087,PA0088,PA0089
STRING clusters	CL:10633	Mixed, incl. Domain of unknown function DUF4123, and PAAR motif	5	5	1.41	0.00047	208964.PA3904,208964.PA3905,208964.PA3906,208964.PA3907,208964.PA3908	PA3904,PA3905,PA3906,PA3907,PA3908
STRING clusters	CL:2899	Mixed, incl. 4Fe-4S dicluster domain, and Uncharacterised conserved protein UCP030820	5	5	1.41	0.00047	208964.PA4129,208964.PA4130,208964.PA4131,208964.PA4132,208964.PA4133	PA4129,PA4130,PA4131,PA4132,PA4133
STRING clusters	CL:6857	Mixed, incl. Protease inhibitor, and Regulation of immune system process	5	5	1.41	0.00047	208964.PA1246,208964.PA1247,208964.PA1248,208964.PA1249,208964.PA1250	aprD,aprE,aprF,aprA,aprI
STRING clusters	CL:7051	Mixed, incl. Glycolipid binding, and Lipid glycosylation	5	5	1.41	0.00047	208964.PA0122,208964.PA1130,208964.PA1131,208964.PA3478,208964.PA3479	PA0122,rhlC,PA1131,rhlB,rhlA
STRING clusters	CL:7095	Mixed, incl. Cytochrome P450, B-class, and 2,3-dihydroxybenzoate-serine ligase activity	5	5	1.41	0.00047	208964.PA3327,208964.PA3329,208964.PA3331,208964.PA3332,208964.PA3334	PA3327,PA3329,PA3331,PA3332,PA3334
STRING clusters	CL:7110	Taurine catabolism dioxygenase TauD, TfdA family, and Cysteine transport	5	5	1.41	0.00047	208964.PA2302,208964.PA2303,208964.PA2304,208964.PA2305,208964.PA2306	ambE,ambD,ambC,ambB,ambA
STRING clusters	CL:6842	Mixed, incl. Type I protein secretion system complex, and Type I secretion membrane fusion protein, HlyD family	6	13	1.08	0.0012	208964.PA1245,208964.PA1246,208964.PA1247,208964.PA1248,208964.PA1249,208964.PA1250	PA1245,aprD,aprE,aprF,aprA,aprI
STRING clusters	CL:7267	Mixed, incl. Transcription regulator MerR, DNA binding, and DoxX	5	7	1.27	0.0012	208964.PA2274,208964.PA4205,208964.PA4206,208964.PA4207,208964.PA4208	PA2274,mexG,mexH,mexI,opmD
STRING clusters	CL:7007	Mixed, incl. Quorum sensing, and Lectin	6	14	1.05	0.0016	208964.PA0852,208964.PA1431,208964.PA2593,208964.PA3361,208964.PA3476,208964.PA3477	cbpD,rsaL,qteE,lecB,rhlI,rhlR
STRING clusters	CL:7060	Phenazine biosynthetic process, and O-methyltransferase domain	6	15	1.02	0.0022	208964.PA1899,208964.PA4210,208964.PA4211,208964.PA4213,208964.PA4217,208964.PA5220	phzA2,phzA1,phzB1,phzD1,phzS,PA5220
STRING clusters	CL:2833	Cytochrome bo3 ubiquinol oxidase activity	4	5	1.32	0.0052	208964.PA1317,208964.PA1318,208964.PA1319,208964.PA1320	cyoA,cyoB,cyoC,cyoD
STRING clusters	CL:5086	Chaperone binding, and ADP ribosyltransferase	4	5	1.32	0.0052	208964.PA1706,208964.PA1707,208964.PA1708,208964.PA1709	pcrV,pcrH,popB,popD
STRING clusters	CL:5125	Protein secretion by the type III secretion system, and FliP family	5	11	1.07	0.0052	208964.PA1690,208964.PA1693,208964.PA1694,208964.PA1697,208964.PA1698	pscU,pscR,pscQ,PA1697,popN
STRING clusters	CL:5126	Mixed, incl. FliP family, and T3SS EscN ATPase, C-terminal	4	6	1.24	0.0077	208964.PA1690,208964.PA1693,208964.PA1694,208964.PA1697	pscU,pscR,pscQ,PA1697
STRING clusters	CL:5147	Protein secretion by the type III secretion system	4	6	1.24	0.0077	208964.PA1696,208964.PA1699,208964.PA1701,208964.PA1705	pscO,PA1699,PA1701,pcrG
STRING clusters	CL:2787	Oxidative phosphorylation, and Peptidase M16, N-terminal	10	64	0.61	0.0083	208964.PA1317,208964.PA1318,208964.PA1319,208964.PA1320,208964.PA4129,208964.PA4130,208964.PA4131,208964.PA4132,208964.PA4133,208964.PA4134	cyoA,cyoB,cyoC,cyoD,PA4129,PA4130,PA4131,PA4132,PA4133,PA4134
STRING clusters	CL:2866	Mixed, incl. Cytochrome-c oxidase activity, and 4Fe-4S dicluster domain	6	22	0.85	0.0105	208964.PA4129,208964.PA4130,208964.PA4131,208964.PA4132,208964.PA4133,208964.PA4134	PA4129,PA4130,PA4131,PA4132,PA4133,PA4134
STRING clusters	CL:2418	Pentose phosphate pathway, and Membrane-bound alcohol dehydrogenase, cytochrome c subunit	4	7	1.17	0.011	208964.PA2260,208964.PA2261,208964.PA2262,208964.PA2263	PA2260,PA2261,PA2262,PA2263
STRING clusters	CL:2346	Mixed, incl. Carbohydrate transport, and LacI-type HTH domain	8	43	0.68	0.0111	208964.PA2260,208964.PA2261,208964.PA2262,208964.PA2263,208964.PA3187,208964.PA3188,208964.PA3189,208964.PA3190	PA2260,PA2261,PA2262,PA2263,PA3187,PA3188,PA3189,PA3190
STRING clusters	CL:2606	Nitrate metabolic process, and Nitronate monooxygenase	5	14	0.97	0.0111	208964.PA3870,208964.PA3871,208964.PA3872,208964.PA3873,208964.PA3874	moaA1,PA3871,narI,narJ,narH
STRING clusters	CL:7063	Phenazine biosynthetic process	4	10	1.02	0.0287	208964.PA1899,208964.PA4210,208964.PA4211,208964.PA4217	phzA2,phzA1,phzB1,phzS
STRING clusters	CL:2349	Mixed, incl. ABC transporter, maltose/maltodextrin import, MalK-like, and Sugar transport	4	12	0.94	0.0478	208964.PA3187,208964.PA3188,208964.PA3189,208964.PA3190	PA3187,PA3188,PA3189,PA3190
STRING clusters	CL:3836	Fluorobenzoate degradation, and Aminobenzoate degradation	4	12	0.94	0.0478	208964.PA2511,208964.PA2512,208964.PA2513,208964.PA2514	PA2511,antA,antB,antC
STRING clusters	CL:10425	Mixed, incl. IcmF-related, and Forkhead associated domain	3	5	1.19	0.0482	208964.PA0074,208964.PA0075,208964.PA0077	ppkA,pppA,icmF1
STRING clusters	CL:5099	Response to calcium ion, and Type 3 secretion system pilotin	3	5	1.19	0.0482	208964.PA1710,208964.PA1711,208964.PA1712	exsC,exsE,exsB
KEGG	pae02025	Biofilm formation - Pseudomonas aeruginosa	26	109	0.79	2.38e-10	208964.PA0074,208964.PA0075,208964.PA0077,208964.PA0079,208964.PA0083,208964.PA0084,208964.PA0085,208964.PA0089,208964.PA0090,208964.PA0263,208964.PA0996,208964.PA0997,208964.PA0998,208964.PA0999,208964.PA1000,208964.PA1001,208964.PA1002,208964.PA1130,208964.PA1657,208964.PA1658,208964.PA1661,208964.PA2587,208964.PA3476,208964.PA3477,208964.PA3478,208964.PA3479	ppkA,pppA,icmF1,PA0079,PA0083,PA0084,hcp1,PA0089,clpV1,hcpC,pqsA,pqsB,pqsC,pqsD,pqsE,phnA,phnB,rhlC,PA1657,PA1658,PA1661,pqsH,rhlI,rhlR,rhlB,rhlA
KEGG	pae00405	Phenazine biosynthesis	12	20	1.19	3.59e-08	208964.PA0996,208964.PA0997,208964.PA0998,208964.PA0999,208964.PA1000,208964.PA1001,208964.PA1002,208964.PA1899,208964.PA2587,208964.PA4210,208964.PA4211,208964.PA4217	pqsA,pqsB,pqsC,pqsD,pqsE,phnA,phnB,phzA2,pqsH,phzA1,phzB1,phzS
KEGG	pae02024	Quorum sensing	20	90	0.76	9.55e-08	208964.PA0602,208964.PA0996,208964.PA0997,208964.PA0998,208964.PA0999,208964.PA1000,208964.PA1001,208964.PA1002,208964.PA1130,208964.PA1899,208964.PA2587,208964.PA3361,208964.PA3476,208964.PA3477,208964.PA3478,208964.PA3479,208964.PA4206,208964.PA4207,208964.PA4210,208964.PA4211	PA0602,pqsA,pqsB,pqsC,pqsD,pqsE,phnA,phnB,rhlC,phzA2,pqsH,lecB,rhlI,rhlR,rhlB,rhlA,mexH,mexI,phzA1,phzB1
KEGG	pae03070	Bacterial secretion system	18	90	0.71	1.93e-06	208964.PA0074,208964.PA0075,208964.PA0077,208964.PA0078,208964.PA0080,208964.PA0085,208964.PA0090,208964.PA0091,208964.PA0263,208964.PA1690,208964.PA1693,208964.PA1694,208964.PA1695,208964.PA1696,208964.PA1697,208964.PA1698,208964.PA1701,208964.PA1719	ppkA,pppA,icmF1,PA0078,PA0080,hcp1,clpV1,vgrG1,hcpC,pscU,pscR,pscQ,pscP,pscO,PA1697,popN,PA1701,pscF
KEGG	pae01053	Biosynthesis of siderophore group nonribosomal peptides	6	7	1.35	8.13e-05	208964.PA4224,208964.PA4225,208964.PA4226,208964.PA4228,208964.PA4230,208964.PA4231	pchG,pchF,pchE,pchD,pchB,pchA
COMPARTMENTS	GOCC:0009366	Enterobactin synthetase complex	6	12	1.11	0.0115	208964.PA1221,208964.PA2302,208964.PA2305,208964.PA3327,208964.PA4225,208964.PA4226	PA1221,ambE,ambB,PA3327,pchF,pchE
UniProt Keywords	KW-0596	Phosphopantetheine	8	14	1.17	0.00018	208964.PA1221,208964.PA1869,208964.PA2302,208964.PA2305,208964.PA3327,208964.PA3334,208964.PA4225,208964.PA4226	PA1221,acpP2,ambE,ambB,PA3327,PA3334,pchF,pchE
UniProt Keywords	KW-0843	Virulence	7	27	0.83	0.0284	208964.PA1001,208964.PA1002,208964.PA1712,208964.PA1719,208964.PA1720,208964.PA1899,208964.PA2774	phnA,phnB,exsB,pscF,pscG,phzA2,tse4
UniProt Keywords	KW-0964	Secreted	7	31	0.77	0.0391	208964.PA0085,208964.PA0091,208964.PA0263,208964.PA0852,208964.PA1249,208964.PA1719,208964.PA2774	hcp1,vgrG1,hcpC,cbpD,aprA,pscF,tse4
Pfam	PF00550	Phosphopantetheine attachment site	8	11	1.28	0.00015	208964.PA1221,208964.PA1869,208964.PA2302,208964.PA2305,208964.PA3327,208964.PA3334,208964.PA4225,208964.PA4226	PA1221,acpP2,ambE,ambB,PA3327,PA3334,pchF,pchE
Pfam	PF00668	Condensation domain	6	10	1.19	0.0064	208964.PA2302,208964.PA2305,208964.PA3327,208964.PA3329,208964.PA4225,208964.PA4226	ambE,ambB,PA3327,PA3329,pchF,pchE
Pfam	PF00501	AMP-binding enzyme	8	27	0.89	0.0094	208964.PA0996,208964.PA1221,208964.PA2302,208964.PA2305,208964.PA3327,208964.PA4225,208964.PA4226,208964.PA4228	pqsA,PA1221,ambE,ambB,PA3327,pchF,pchE,pchD
InterPro	IPR009081	Phosphopantetheine binding ACP domain	8	14	1.17	0.0014	208964.PA1221,208964.PA1869,208964.PA2302,208964.PA2305,208964.PA3327,208964.PA3334,208964.PA4225,208964.PA4226	PA1221,acpP2,ambE,ambB,PA3327,PA3334,pchF,pchE
InterPro	IPR036736	ACP-like superfamily	8	14	1.17	0.0014	208964.PA1221,208964.PA1869,208964.PA2302,208964.PA2305,208964.PA3327,208964.PA3334,208964.PA4225,208964.PA4226	PA1221,acpP2,ambE,ambB,PA3327,PA3334,pchF,pchE
InterPro	IPR001242	Condensation domain	6	10	1.19	0.0107	208964.PA2302,208964.PA2305,208964.PA3327,208964.PA3329,208964.PA4225,208964.PA4226	ambE,ambB,PA3327,PA3329,pchF,pchE
InterPro	IPR020845	AMP-binding, conserved site	8	25	0.92	0.011	208964.PA0996,208964.PA1221,208964.PA2302,208964.PA2305,208964.PA3327,208964.PA4225,208964.PA4226,208964.PA4228	pqsA,PA1221,ambE,ambB,PA3327,pchF,pchE,pchD
InterPro	IPR000873	AMP-dependent synthetase/ligase domain	8	27	0.89	0.0139	208964.PA0996,208964.PA1221,208964.PA2302,208964.PA2305,208964.PA3327,208964.PA4225,208964.PA4226,208964.PA4228	pqsA,PA1221,ambE,ambB,PA3327,pchF,pchE,pchD
InterPro	IPR006162	Phosphopantetheine attachment site	6	12	1.11	0.0139	208964.PA1869,208964.PA2302,208964.PA2305,208964.PA3327,208964.PA4225,208964.PA4226	acpP2,ambE,ambB,PA3327,pchF,pchE
InterPro	IPR045851	AMP-binding enzyme, C-terminal domain superfamily	8	28	0.87	0.0139	208964.PA0996,208964.PA1221,208964.PA2302,208964.PA2305,208964.PA3327,208964.PA4225,208964.PA4226,208964.PA4228	pqsA,PA1221,ambE,ambB,PA3327,pchF,pchE,pchD
InterPro	IPR023213	Chloramphenicol acetyltransferase-like domain superfamily	6	15	1.02	0.0232	208964.PA2302,208964.PA2305,208964.PA3327,208964.PA3329,208964.PA4225,208964.PA4226	ambE,ambB,PA3327,PA3329,pchF,pchE
InterPro	IPR010071	Amino acid adenylation domain	5	10	1.11	0.037	208964.PA2302,208964.PA2305,208964.PA3327,208964.PA4225,208964.PA4226	ambE,ambB,PA3327,pchF,pchE
